# cpn60 barcode sequences accurately identify newly defined genera within the *Lactobacillaceae*

**DOI:** 10.1101/2021.02.24.432354

**Authors:** Ishika Shukla, Janet E. Hill

**Affiliations:** Department of Veterinary Microbiology, University of Saskatchewan, Saskatoon, Saskatchewan, Canada

**Keywords:** *Lactobacillaceae*, cpn60, hsp60, groEL, barcoding, taxonomy, *Lactobacillus*, metabarcoding

## Abstract

The cpn60 barcode sequence is established as an informative target for microbial species identification. Applications of cpn60 barcode sequencing are supported by the availability of “universal” PCR primers for its amplification and a curated reference database of cpn60 sequences, cpnDB. A recent reclassification of lactobacilli involving the definition of 23 new genera provided an opportunity to update cpnDB and to determine if the cpn60 barcode could be used for accurate identification of species consistent with the new framework. Analysis of 275 cpn60 sequences representing 258/269 of the validly named species in *Lactobacillus, Paralactobacillus* and the 23 newer genera showed that cpn60-based sequence relationships were consistent with the whole-genome-based phylogeny. Aligning or mapping full length barcode sequences or a 150 bp subsequence resulted in accurate and unambiguous species identification in almost all cases. Taken together, our results show that the combination of available reference sequence data, “universal” barcode amplification primers, and the inherent sequence diversity within the cpn60 barcode make it a useful target for the detection and identification of lactobacilli as defined by the latest taxonomic framework.

**Significance and Impact of the Study:** The genus *Lactobacillus* recently underwent a major reorganization resulting in the definition of 23 new genera. Lactobacilli are widespread in environmental and host-associated microbiomes and are exploited in food and biotechnology applications, making methods for their accurate identification desirable. Here we show that the combination of a reference sequence database, “universal” barcode amplification primers, and the inherent sequence diversity within the cpn60 barcode make it a useful target for the detection and identification of lactobacilli as defined by the latest taxonomic framework.
