## Supplementary material for "cpn60 barcode sequences accurately identify newly defined genera within the *Lactobacillaceae*": Table S1

### Sheet: Table S1
Genus	Species	Genome Accession	cpnDB ID	Notes
Acetilactobacillus	jinshanensis	CP034726	b35466	.
Agrilactobacillus	composti	AZGA00000000	b28520	.
Agrilactobacillus	yilanensis	RHOY00000000	b35468	.
Amylolactobacillus	amylophilus	AYYS00000000	b6821	.
Amylolactobacillus	amylotrophicus	not available Dec 2019	b19376	cpn60 used in original definition of new taxon
Apilactobacillus	apinorum	JXCT00000000	b31655	.
Lactobacillus	bombintestini	CP032626	b35530	Listed in LPSN as Lactobacillus bombintestini: 16S sequence is from Lactobacillus sp. BHWM-4
Apilactobacillus	kosoi	BEXE01000000	b32481	.
Apilactobacillus	kunkeei	AZCK00000000	b35388	.
Apilactobacillus	micheneri	POSO00000000	b35522	.
Apilactobacillus	ozensis	AYYQ00000000	b35413	.
Apilactobacillus	quenuiae	POSN00000000	b35520	.
Apilactobacillus	timberlakei	POST00000000	b35521	.
Bombilactobacillus	bombi	CP031513	b33908	.
Bombilactobacillus	mellifer	JXJQ00000000	b35405	.
Bombilactobacillus	mellis	JXBZ00000000	b35447	.
Companilactobacillus	alimentarius	AZDQ00000000	b35293	.
Companilactobacillus	allii	CP019323	b34433	.
Companilactobacillus	baiquanensis	RHOQ00000000	b35478	.
Companilactobacillus	bobalius	AZDY00000000	b35482	.
Companilactobacillus	crustorum	AZDB00000000	b35294	.
Companilactobacillus	farciminis	AZDR00000000	b19520	.
Companilactobacillus	formosensis	QWDI00000000	b33870	.
Companilactobacillus	furfuricola	RHNT00000000	b34428	.
Companilactobacillus	futsaii	AZDO00000000	b35421	.
Companilactobacillus	ginsenosidimutans	CP012034	b35298	.
Companilactobacillus	halodurans	VDFP00000000	b35406	.
Companilactobacillus	heilongjiangensis	CP012559	b35299	.
Companilactobacillus	huachuanensis	BJDF00000000	b35531	.
Companilactobacillus	hulinensis	RHOO00000000	b35479	.
Companilactobacillus	insicii	RHNU00000000	b34441	.
Companilactobacillus	jidongensis	RHOP00000000	b35480	.
Companilactobacillus	kedongensis	RHOR00000000	b35477	.
Companilactobacillus	keshanensis	RHOS00000000	b35476	.
Companilactobacillus	kimchiensis	JQCF00000000	b35457	.
Companilactobacillus	kimchii	AZDH00000000	b35481	.
Companilactobacillus	metriopterae	RSTD00000000	b35473	.
Companilactobacillus	mindensis	AZEZ00000000	b35400	.
Companilactobacillus	mishanensis	RHON00000000	b35474	.
Companilactobacillus	musae	BIFW00000000	b33867	.
Companilactobacillus	nantensis	AZFV00000000	b35483	.
Companilactobacillus	nodensis	AZDZ00000000	b35458	.
Companilactobacillus	nuruki	NIPR00000000	b35465	.
Companilactobacillus	paralimentarius	AZES00000000	b29873	.
Companilactobacillus	salsicarnum	VDFN00000000	b35532	.
Companilactobacillus	suantsaicola	RKLY00000000	b35459	.
Companilactobacillus	tucceti	AZDG00000000	b35460	.
Companilactobacillus	versmoldensis	AZFA00000000	b26492	.
Companilactobacillus	zhachilii	CP031933	b35300	.
Companilactobacillus	zhongbaensis	RHOM00000000	b35475	.
Dellaglioa	algida	AZDI00000000	b35469	.
Fructilactobacillus	florum	AYZI00000000	b35380	.
Fructilactobacillus	fructivorans	AZDS00000000	b19300	.
Fructilactobacillus	lindneri	JQBT00000000	b35385	.
Fructilactobacillus	sanfranciscensis	AYYM00000000	b33595	.
Furfurilactobacillus	rossiae	AZFF00000000	b35343	.
Furfurilactobacillus	siliginis	JQCB00000000	b35445	.
Holzapfelia	floricola	AYZL00000000	b35456	.
Lacticaseibacillus	baoqingensis	RHOI00000000	b35533	.
Lacticaseibacillus	brantae	AYZQ00000000	b35419	.
Lacticaseibacillus	camelliae	AYZJ00000000	b35305	.
Lacticaseibacillus	casei	BALS00000000	b7241	.
Lacticaseibacillus	chiayiensis	MSSM00000000	b35448	.
Lacticaseibacillus	daqingensis	RHOH00000000	b35534	.
Lacticaseibacillus	hegangensis	RHOL00000000	b35535	.
Lacticaseibacillus	hulanensis	RRYD00000000	b35486	.
Lacticaseibacillus	jixianensis	RHOJ00000000	b35488	.
Lacticaseibacillus	manihotivorans	AZEU00000000	b35306	.
Lacticaseibacillus	nasuensis	AZDJ00000000	b35461	.
Lacticaseibacillus	pantheris	AZFJ00000000	b35462	.
Lacticaseibacillus	paracasei subsp. paracasei	AZGH00000000	b13646	.
Lacticaseibacillus	paracasei subsp. tolerans	AYYJ00000000	b34385	.
Lacticaseibacillus	porcinae	RHNS00000000	b34431	.
Lacticaseibacillus	rhamnosus	AZCQ00000000	b7242	.
Lacticaseibacillus	saniviri	JQCE00000000	b35487	.
Lacticaseibacillus	sharpeae	AYYO00000000	b35307	.
Lacticaseibacillus	songhuajiangensis	RHNR00000000	b34444	.
Lacticaseibacillus	suibinensis	RHOK00000000	b35536	.
Lacticaseibacillus	thailandensis	AYZK00000000	b35464	.
Lacticaseibacillus	yichunensis	RHOG00000000	b35537	.
Lacticaseibacillus	zeae	NZ_LS991421	b35538	Liu & Gu - Was Lactobacillus zeae - b7239 is UT only for this species
Lactiplantibacillus	argentoratensis	AZFR00000000	b34041	Liu & Gu call it Lactiplantibacillus argentoratensis; Zheng et al. it's plantarum subsp. argentoratensis (synonyms)
Lactiplantibacillus	daoliensis	BJDH00000000	b35510	.
Lactiplantibacillus	daowaiensis	BJDJ00000000	b35515	.
Lactiplantibacillus	dongliensis	BJDK00000000	b35512	.
Lactiplantibacillus	fabifermentans	AYGX00000000	b28481	.
Lactiplantibacillus	garii	QWZQ00000000	b35450	.
Lactiplantibacillus	herbarum	LFEE00000000	b35508	.
Lactiplantibacillus	modestisalitolerans	BJEA00000000	b35507	.
Lactiplantibacillus	mudanjiangensis	BJDY00000000	b35514	.
Lactiplantibacillus	nangangensis	BJDI00000000	b35509	.
Lactiplantibacillus	paraplantarum	AZEO00000000	b34047	.
Lactiplantibacillus	pentosus	AZCU00000000	b7856	.
Lactiplantibacillus	pingfangensis	BJDG00000000	b35511	.
Lactiplantibacillus	plajomi	BJDZ00000000	b35506	.
Lactiplantibacillus	plantarum subsp. plantarum	AZEJ00000000	b13776	.
Lactiplantibacillus	songbeiensis	BJDL00000000	b35513	.
Lactiplantibacillus	xiangfangensis	JQCL00000000	b35446	.
Lactobacillus	acetotolerans	CP018217	b7834	.
Lactobacillus	acidophilus	AZCS00000000	b7874	.
Lactobacillus	amylolyticus	AZEP00000000	b16860	.
Lactobacillus	amylovorus	AZCM00000000	b7836	.
Lactobacillus	apis	PDKP00000000	b33433	.
Lactobacillus	bombicola	NPNG00000000	b31785	.
Lactobacillus	crispatus	AZCW00000000	b7450	.
Lactobacillus	delbrueckii subsp. bulgaricus	JQAV00000000	b17493	.
Lactobacillus	delbrueckii subsp. delbrueckii	AZCR00000000	b7841	.
Lactobacillus	delbrueckii subsp. indicus	AZFL00000000	b4657	.
Lactobacillus	delbrueckii subsp. jakobsenii	JQCG00000000	b34805	.
Lactobacillus	delbrueckii subsp. lactis	AZDE00000000	b18700	.
Lactobacillus	delbrueckii subsp. sunkii	CP018217	b35525	.
Lactobacillus	equicursoris	AZDU00000000	b35528	.
Lactobacillus	gallinarum	AZEL00000000	b6823	.
Lactobacillus	gasseri	NC_008530	b10199	.
Lactobacillus	gigeriorum	AYZO00000000	b26470	.
Lactobacillus	hamsteri	AZGI00000000	b19380	.
Lactobacillus	helsingborgensis	JXJR00000000	b33228	.
Lactobacillus	helveticus	AZEK00000000	b7847	.
Lactobacillus	hominis	AYZP00000000	b35453	.
Lactobacillus	iners	AZET00000000	b15282	.
Lactobacillus	intestinalis	AZGN00000000	b6825	.
Lactobacillus	jensenii	AYYU00000000	b7850	.
Lactobacillus	johnsonii	AZCY00000000	b10200	.
Lactobacillus	kalixensis	AZFM00000000	b35454	.
Lactobacillus	kefiranofaciens subsp. kefiranofaciens	AZGG00000000	b7853	.
Lactobacillus	kefiranofaciens subsp. kefirgranum	AZEM00000000	b7852	.
Lactobacillus	kimbladii	JXLH00000000	b35472	.
Lactobacillus	kitasatonis	AZFU00000000	b19382	.
Lactobacillus	kullabergensis	JXBY00000000	b35352	.
Lactobacillus	melliventris	JXLI00000000	b32850	.
Lactobacillus	mulieris	SDGL00000000	b35455	.
Lactobacillus	panisapium	NPNH01000000	b35470	.
Lactobacillus	paragasseri	AP018549	b33926	.
Lactobacillus	pasteurii	AYZN00000000	b26469	.
Lactobacillus	psittaci	AZFB00000000	b35471	.
Lactobacillus	rodentium	BFBY00000000	b33140	.
Lactobacillus	taiwanensis	AYZG00000000	b30539	.
Lactobacillus	timonensis	NZ_OEPY01000000	b35517	Zheng et al. noted it belongs in Limosilactobacillus but didn't include in reclass due to lack of "essential information"
Lactobacillus	ultunensis	AZFO00000000	b13779	.
Lactobacillus	xujianguonis	RXIA00000000	b35529	.
Lapidilactobacillus	achengensis	RHOV00000000	b35539	.
Lapidilactobacillus	bayanensis	RHOX00000000	b35484	.
Lapidilactobacillus	concavus	AZFX00000000	b35435	.
Lapidilactobacillus	dextrinicus	AYYK00000000	b35301	.
Lapidilactobacillus	gannanensis	RHOT00000000	b35540	.
Lapidilactobacillus	mulanensis	RHOW00000000	b35541	.
Lapidilactobacillus	wuchangensis	RHOU00000000	b35542	.
Latilactobacillus	curvatus	AZDL00000000	b35308	.
Latilactobacillus	fuchuensis	AZEX00000000	b31938	.
Latilactobacillus	graminis	AYZB00000000	b35319	.
Latilactobacillus	sakei subsp. carnosus	AZFG00000000	b13632	.
Latilactobacillus	sakei subsp. sakei	AZDN00000000	b26618	.
Lentilactobacillus	buchneri subsp. buchneri	AZDM00000000	b35409	.
Lentilactobacillus	buchneri subsp. silagei	CP003043	b35543	Liu & Gu reclassified - was Lactobacillus buchneri subsp. silagei
Lentilactobacillus	curieae	CP018906	b35467	.
Lentilactobacillus	diolivorans	AZEY00000000	b35431	.
Lentilactobacillus	farraginis	AZFY00000000	b35402	.
Lentilactobacillus	hilgardii	AZDF00000000	b13651	.
Lentilactobacillus	kefiri	AYYV00000000	b30608	.
Lentilactobacillus	kisonensis	AZEB00000000	b35424	.
Lentilactobacillus	kribbianus	NZ_JABEQQ010000000	b35550	Bai et al. 2020
Lentilactobacillus	otakiensis	AZED00000000	b35410	.
Lentilactobacillus	parabuchneri	AZGK00000000	b35403	.
Lentilactobacillus	parafarraginis	AZFZ00000000	b35523	.
Lentilactobacillus	parakefiri	AZEN00000000	b35428	.
Lentilactobacillus	raoultii	OVSN00000000	b34072	.
Lentilactobacillus	rapi	AZEI00000000	b35411	.
Lentilactobacillus	senioris	AYZR00000000	b35396	.
Lentilactobacillus	sunkii	AZEA00000000	b35394	.
Levilactobacillus	acidifarinae	AZCP00000000	b35423	.
Levilactobacillus	angrenensis	RHOB00000000	b35544	.
Levilactobacillus	bambusae	QCXQ00000000	b35449	.
Levilactobacillus	brevis	AZCP00000000	b3316	.
Levilactobacillus	cerevisiae	RHNN00000000	b35500	.
Levilactobacillus	enshiensis	NZ_SULH01000000	b35546	.
Levilactobacillus	fujinensis	RHNX00000000	b35501	.
Levilactobacillus	fuyuanensis	RHNZ00000000	b35504	.
Levilactobacillus	hammesii	AZFS00000000	b35433	.
Levilactobacillus	huananensis	RHOC00000000.	b35502	.
Levilactobacillus	koreensis	AZDP00000000	b35379	.
Levilactobacillus	lindianensis	RHOD00000000	b35503	.
Levilactobacillus	mulengensis	RHNW00000000	b35499	.
Levilactobacillus	namurensis	AZDT00000000	b35422	.
Levilactobacillus	parabrevis	AZCZ00000000	b26799	.
Levilactobacillus	paucivorans	JQCA00000000	b35444	.
Levilactobacillus	senmaizukei	AYZH00000000	b35417	.
Levilactobacillus	spicheri	AZFC00000000	b35412	.
Levilactobacillus	suantsaii	QXIL00000000	b34965	.
Levilactobacillus	suantsaiihabitans	RKLX00000000	b35452	.
Levilactobacillus	tangyuanensis	RHOA00000000	b35505	.
Levilactobacillus	tongjiangensis	RHNY00000000	b35545	.
Levilactobacillus	yonginensis	RHNO00000000	b34434	.
Levilactobacillus	zymae	AZDW00000000	b35381	.
Ligilactobacillus	acidipiscis	AZFI00000000	b5496	.
Ligilactobacillus	agilis	AYYP00000000	b35329	.
Ligilactobacillus	animalis	AYYW00000000	b19200	.
Ligilactobacillus	apodemi	AZFT00000000	b35331	.
Ligilactobacillus	araffinosus	AYYZ00000000	b35494	.
Ligilactobacillus	aviarius	AYZA00000000	b6822	.
Ligilactobacillus	ceti	JQBZ00000000	b35332	.
Ligilactobacillus	equi	AZFH00000000	b35432	.
Ligilactobacillus	hayakitensis	AZGD00000000	b35493	.
Ligilactobacillus	murinus	AYYN00000000	b35334	.
Ligilactobacillus	pobuzihii	JQCN00000000	b27344	.
Ligilactobacillus	ruminis	AYYL00000000	b5844	.
Ligilactobacillus	saerimneri	AZFP00000000	b21919	.
Ligilactobacillus	salitolerans	BFFP01000000	b35404	.
Ligilactobacillus	salivarius	AYYT00000000	b13778	.
Limosilactobacillus	antri	AZDK00000000	b15281	.
Limosilactobacillus	coleohominis	AZEW00000000	b35430	.
Limosilactobacillus	equigenerosi	AZGC00000000	b35437	.
Limosilactobacillus	fermentum	JQAU00000000	b13655	.
Limosilactobacillus	frumenti	AZER00000000	b35370	.
Limosilactobacillus	gastricus	AZFN00000000	b35371	.
Limosilactobacillus	gorillae	BCAH00000000	b35519	.
Limosilactobacillus	ingluviei	AZFK00000000	b5493	.
Limosilactobacillus	mucosae	AZEQ00000000	b35373	.
Limosilactobacillus	oris	AZGE00000000	b35439	.
Limosilactobacillus	panis	AZGM00000000	b35374	.
Limosilactobacillus	pontis	AZGO00000000	b35441	.
Limosilactobacillus	reuteri	AZDD00000000	b8455	.
Limosilactobacillus	secaliphilus	JQBW00000000	b35518	.
Limosilactobacillus	vaginalis	AZGL00000000	b13648	.
Liquorilactobacillus	aquaticus	AYZD00000000	b35490	.
Liquorilactobacillus	cacaonum	AYZE00000000	b35492	.
Liquorilactobacillus	capillatus	AZEF00000000	b35425	.
Liquorilactobacillus	ghanensis	AZGB00000000	b35436	.
Liquorilactobacillus	hordei	AZDX00000000	b35326	.
Liquorilactobacillus	mali	AYYH00000000	b26494	.
Liquorilactobacillus	nagelii	AZEV00000000	b35429	.
Liquorilactobacillus	oeni	AZEH00000000	b35401	.
Liquorilactobacillus	satsumensis	AZFQ00000000	b35491	.
Liquorilactobacillus	sucicola	AYZF00000000	b35408	.
Liquorilactobacillus	uvarum	AZEG00000000	b35427	.
Liquorilactobacillus	vini	AYYX00000000	b31485	.
Loigolactobacillus	backii	CP014873	b34436	.
Loigolactobacillus	bifermentans	AZDA00000000	b35325	.
Loigolactobacillus	binensis	NZ_BJDN01000000	b35547	.
Loigolactobacillus	coryniformis subsp. coryniformis	AYZB00000000	b19072	.
Loigolactobacillus	coryniformis subsp. torquens	AZDC00000000	b35548	.
Loigolactobacillus	iwatensis	RHNP00000000	b34539	.
Loigolactobacillus	jiayinensis	RHOF00000000	b35549	.
Loigolactobacillus	rennini	AYYI00000000	b35407	.
Loigolactobacillus	zhaoyuanensis	AYYI00000000	b35489	.
Paralactobacillus	selangorensis	JQAZ00000000	b35463	.
Paucilactobacillus	hokkaidonensis	JQCH00000000	b35353	.
Paucilactobacillus	kaifaensis	BJDM00000000	b35516	.
Paucilactobacillus	nenjiangensis	BJEB00000000	b35354	.
Paucilactobacillus	oligofermentans	AZFE00000000	b35355	.
Paucilactobacillus	suebicus	AZGF00000000	b35440	.
Paucilactobacillus	vaccinostercus	AYYY00000000	b5491	.
Paucilactobacillus	wasatchensis	AWTT00000000	b35397	.
Pediococcus	acidilactici		b3413	Included for tree context
Pediococcus	argentinicus		b35497	Included for tree context
Pediococcus	cellicola		b35495	Included for tree context
Pediococcus	claussenii		b20327	Included for tree context
Pediococcus	damnosus		b3328	Included for tree context
Pediococcus	ethanolidurans		b35496	Included for tree context
Pediococcus	pentosaceus		b3332	Included for tree context
Pediococcus	stilesii		b35498	Included for tree context
Pediococcus	inopinatus		b32137	Included for tree context
Schleiferilactobacillus	harbinensis	AZFW00000000	b35434	.
Schleiferilactobacillus	perolens	AZEC00000000	b35399	.
Schleiferilactobacillus	shenzhenensis	AVAA00000000	b35485	.
Secundilactobacillus	collinoides	AYYR00000000	b35414	.
Secundilactobacillus	kimchicus	AZCX00000000	b35420	.
Secundilactobacillus	malefermentans	AZGJ00000000	b34807	.
Secundilactobacillus	mixtipabuli	BCMF00000000	b35442	.
Secundilactobacillus	odoratitofui	AZEE00000000	b35426	.
Secundilactobacillus	oryzae	BBJM00000000	b35524	.
Secundilactobacillus	paracollinoides	AZFD00000000	b35378	.
Secundilactobacillus	pentosiphilus	BCMI00000000	b29912	.
Secundilactobacillus	silagei	BCMG00000000	b34803	.
Secundilactobacillus	silagincola	BCMJ00000000	b35443	.
Secundilactobacillus	similis	AYZM00000000	b35418	.
Fructilactobacillus	ixorae	not available Dec 2019	not available Dec 2019	.
Fructilactobacillus	vespulae	not available Dec 2019	not available Dec 2019	.
Furfurilactobacillus	curtus	not available Dec 2019	not available Dec 2019	.
Lacticaseibacillus	zhaodongensis	not available Dec 2019	not available Dec 2019	Liu & Gu - Was Lactobacillus zhaodongensis
Lactobacillus	colini	not available Dec 2019	not available Dec 2019	.
Lactobacillus	fornicalis	not available Dec 2019	not available Dec 2019	.
Lactobacillus	porci	not available Dec 2019	not available Dec 2019	.
Ligilactobacillus	faecis	not available Dec 2019	not available Dec 2019	.
Limosilactobacillus	alvi	not available Dec 2019	not available Dec 2019	.
Limosilactobacillus	caviae	not available Dec 2019	not available Dec 2019	.
Liquorilactobacillus	sicerae	not available Dec 2019	not available Dec 2019	.
